# Outbreak.info Research Library: A standardized, searchable platform to discover and explore COVID-19 resources

**DOI:** 10.1101/2022.01.20.477133

**Authors:** Ginger Tsueng, Julia L. Mullen, Manar Alkuzweny, Marco Cano, Benjamin Rush, Emily Haag, Outbreak Curators, Jason Lin, Dylan J. Welzel, Xinghua Zhou, Zhongchao Qian, Alaa Abdel Latif, Emory Hufbauer, Mark Zeller, Kristian G. Andersen, Chunlei Wu, Andrew I. Su, Karthik Gangavarapu, Laura D. Hughes

## Abstract

To combat the ongoing COVID-19 pandemic, scientists have been conducting research at breakneck speeds, producing over 52,000 peer-reviewed articles within the first year. To address the challenge in tracking the vast amount of new research located in separate repositories, we developed outbreak.info Research Library, a standardized, searchable interface of COVID-19 and SARS-CoV-2 resources. Unifying metadata from sixteen repositories, we assembled a collection of over 350,000 publications, clinical trials, datasets, protocols, and other resources as of October 2022. We used a rigorous schema to enforce consistency across different sources and resource types and linked related resources. Researchers can quickly search the latest research across data repositories, regardless of resource type or repository location, via a search interface, public API, and R package. Finally, we discuss the challenges inherent in combining metadata from scattered and heterogeneous resources and provide recommendations to streamline this process to aid scientific research.
