## Supplemental Tables for "Outbreak.info Research Library: A standardized, searchable platform to discover and explore COVID-19 resources": Supplemental Table 1 - Metadata Prevalence.csv

property	type	count	total	percent
name	Analysis	12	12	1
description	Analysis	12	12	1
author	Analysis	12	12	1
funding	Analysis	0	12	0
species	Analysis	12	12	1
infectiousAgent	Analysis	12	12	1
infectiousDisease	Analysis	12	12	1
identifier	Analysis	12	12	1
doi	Analysis	0	12	0
license	Analysis	0	12	0
dateModified	Analysis	0	12	0
programmingLanguage	Analysis	0	12	0
applicationCategory	Analysis	0	12	0
softwareVersion	Analysis	0	12	0
downloadUrl	Analysis	0	12	0
codeRepository	Analysis	0	12	0
softwareHelp	Analysis	0	12	0
isBasedOn	Analysis	0	12	0
citedBy	Analysis	0	12	0
isRelatedTo	Analysis	0	12	0
topicCategory	Analysis	0	12	0
keywords	Analysis	0	12	0
curatedBy	Analysis	12	12	1
evaluations	Analysis	0	12	0
alternateName	Analysis	0	12	0
url	Analysis	12	12	1
pmid	Analysis	0	12	0
measurementTechnique	Analysis	0	12	0
variableMeasured	Analysis	0	12	0
distribution	Analysis	0	12	0
datePublished	Analysis	12	12	1
abstract	Analysis	0	12	0
journalName	Analysis	0	12	0
volumeNumber	Analysis	0	12	0
issueNumber	Analysis	0	12	0
publicationType	Analysis	0	12	0
correction	Analysis	0	12	0
protocolSetting	Analysis	0	12	0
protocolCategory	Analysis	0	12	0
studyLocation	Analysis	0	12	0
identifierSource	Analysis	0	12	0
dateCreated	Analysis	0	12	0
healthCondition	Analysis	0	12	0
hasResults	Analysis	0	12	0
studyEvent	Analysis	0	12	0
studyStatus	Analysis	0	12	0
studyDesign	Analysis	0	12	0
armGroup	Analysis	0	12	0
eligibilityCriteria	Analysis	0	12	0
outcome	Analysis	0	12	0
name	ClinicalTrial	16193	16193	1
description	ClinicalTrial	6806	16193	0.42030507009201507
author	ClinicalTrial	14735	16193	0.9099610943000062
funding	ClinicalTrial	16193	16193	1
species	ClinicalTrial	0	16193	0
infectiousAgent	ClinicalTrial	0	16193	0
infectiousDisease	ClinicalTrial	0	16193	0
identifier	ClinicalTrial	16193	16193	1
doi	ClinicalTrial	0	16193	0
license	ClinicalTrial	0	16193	0
dateModified	ClinicalTrial	16193	16193	1
programmingLanguage	ClinicalTrial	0	16193	0
applicationCategory	ClinicalTrial	0	16193	0
softwareVersion	ClinicalTrial	0	16193	0
downloadUrl	ClinicalTrial	0	16193	0
codeRepository	ClinicalTrial	0	16193	0
softwareHelp	ClinicalTrial	0	16193	0
isBasedOn	ClinicalTrial	2216	16193	0.13684925585129376
citedBy	ClinicalTrial	513	16193	0.031680355709257084
isRelatedTo	ClinicalTrial	2290	16193	0.14141913172358425
topicCategory	ClinicalTrial	9388	16193	0.5797566849873402
keywords	ClinicalTrial	5650	16193	0.3489161983573149
curatedBy	ClinicalTrial	16193	16193	1
evaluations	ClinicalTrial	0	16193	0
alternateName	ClinicalTrial	16192	16193	0.9999382449206448
url	ClinicalTrial	16193	16193	1
pmid	ClinicalTrial	0	16193	0
measurementTechnique	ClinicalTrial	0	16193	0
variableMeasured	ClinicalTrial	0	16193	0
distribution	ClinicalTrial	0	16193	0
datePublished	ClinicalTrial	9541	16193	0.5892052121286976
abstract	ClinicalTrial	9541	16193	0.5892052121286976
journalName	ClinicalTrial	0	16193	0
volumeNumber	ClinicalTrial	0	16193	0
issueNumber	ClinicalTrial	0	16193	0
publicationType	ClinicalTrial	0	16193	0
correction	ClinicalTrial	0	16193	0
protocolSetting	ClinicalTrial	0	16193	0
protocolCategory	ClinicalTrial	0	16193	0
studyLocation	ClinicalTrial	15386	16193	0.9501636509602915
identifierSource	ClinicalTrial	16193	16193	1
dateCreated	ClinicalTrial	16188	16193	0.9996912246032236
healthCondition	ClinicalTrial	15650	16193	0.9664669919100846
hasResults	ClinicalTrial	9642	16193	0.5954424751435805
studyEvent	ClinicalTrial	16185	16193	0.9995059593651577
studyStatus	ClinicalTrial	16193	16193	1
studyDesign	ClinicalTrial	16155	16193	0.9976533069844995
armGroup	ClinicalTrial	10539	16193	0.650836781325264
eligibilityCriteria	ClinicalTrial	16193	16193	1
outcome	ClinicalTrial	16147	16193	0.9971592663496572
name	ComputationalTool	606	606	1
description	ComputationalTool	590	606	0.9735973597359736
author	ComputationalTool	587	606	0.9686468646864687
funding	ComputationalTool	11	606	0.018151815181518153
species	ComputationalTool	0	606	0
infectiousAgent	ComputationalTool	0	606	0
infectiousDisease	ComputationalTool	0	606	0
identifier	ComputationalTool	606	606	1
doi	ComputationalTool	88	606	0.14521452145214522
license	ComputationalTool	364	606	0.6006600660066007
dateModified	ComputationalTool	606	606	1
programmingLanguage	ComputationalTool	364	606	0.6006600660066007
applicationCategory	ComputationalTool	497	606	0.8201320132013201
softwareVersion	ComputationalTool	44	606	0.07260726072607261
downloadUrl	ComputationalTool	489	606	0.806930693069307
codeRepository	ComputationalTool	518	606	0.8547854785478548
softwareHelp	ComputationalTool	489	606	0.806930693069307
isBasedOn	ComputationalTool	0	606	0
citedBy	ComputationalTool	0	606	0
isRelatedTo	ComputationalTool	0	606	0
topicCategory	ComputationalTool	518	606	0.8547854785478548
keywords	ComputationalTool	572	606	0.9438943894389439
curatedBy	ComputationalTool	606	606	1
evaluations	ComputationalTool	0	606	0
alternateName	ComputationalTool	0	606	0
url	ComputationalTool	606	606	1
pmid	ComputationalTool	0	606	0
measurementTechnique	ComputationalTool	0	606	0
variableMeasured	ComputationalTool	0	606	0
distribution	ComputationalTool	0	606	0
datePublished	ComputationalTool	117	606	0.19306930693069307
abstract	ComputationalTool	0	606	0
journalName	ComputationalTool	0	606	0
volumeNumber	ComputationalTool	0	606	0
issueNumber	ComputationalTool	0	606	0
publicationType	ComputationalTool	0	606	0
correction	ComputationalTool	0	606	0
protocolSetting	ComputationalTool	0	606	0
protocolCategory	ComputationalTool	0	606	0
studyLocation	ComputationalTool	0	606	0
identifierSource	ComputationalTool	0	606	0
dateCreated	ComputationalTool	489	606	0.806930693069307
healthCondition	ComputationalTool	0	606	0
hasResults	ComputationalTool	0	606	0
studyEvent	ComputationalTool	0	606	0
studyStatus	ComputationalTool	0	606	0
studyDesign	ComputationalTool	0	606	0
armGroup	ComputationalTool	0	606	0
eligibilityCriteria	ComputationalTool	0	606	0
outcome	ComputationalTool	0	606	0
name	Dataset	10785	10785	1
description	Dataset	10785	10785	1
author	Dataset	10744	10785	0.9961984237366713
funding	Dataset	2932	10785	0.27185906351414
species	Dataset	108	10785	0.010013908205841447
infectiousAgent	Dataset	32	10785	0.0029670839128419103
infectiousDisease	Dataset	0	10785	0
identifier	Dataset	10785	10785	1
doi	Dataset	10739	10785	0.9957348168752898
license	Dataset	7726	10785	0.7163653222067686
dateModified	Dataset	10669	10785	0.989244320815948
programmingLanguage	Dataset	0	10785	0
applicationCategory	Dataset	0	10785	0
softwareVersion	Dataset	0	10785	0
downloadUrl	Dataset	0	10785	0
codeRepository	Dataset	0	10785	0
softwareHelp	Dataset	0	10785	0
isBasedOn	Dataset	2943	10785	0.2728789986091794
citedBy	Dataset	2769	10785	0.25674547983310153
isRelatedTo	Dataset	0	10785	0
topicCategory	Dataset	39	10785	0.0036161335187760778
keywords	Dataset	10697	10785	0.9918405192396847
curatedBy	Dataset	10784	10785	0.9999072786277237
evaluations	Dataset	0	10785	0
alternateName	Dataset	0	10785	0
url	Dataset	8898	10785	0.8250347705146036
pmid	Dataset	0	10785	0
measurementTechnique	Dataset	2778	10785	0.2575799721835883
variableMeasured	Dataset	25	10785	0.0023180343069077423
distribution	Dataset	5849	10785	0.5423273064441354
datePublished	Dataset	10590	10785	0.9819193324061196
abstract	Dataset	0	10785	0
journalName	Dataset	0	10785	0
volumeNumber	Dataset	0	10785	0
issueNumber	Dataset	0	10785	0
publicationType	Dataset	0	10785	0
correction	Dataset	0	10785	0
protocolSetting	Dataset	0	10785	0
protocolCategory	Dataset	0	10785	0
studyLocation	Dataset	0	10785	0
identifierSource	Dataset	0	10785	0
dateCreated	Dataset	3966	10785	0.3677329624478442
healthCondition	Dataset	80	10785	0.007417709782104775
hasResults	Dataset	0	10785	0
studyEvent	Dataset	0	10785	0
studyStatus	Dataset	0	10785	0
studyDesign	Dataset	0	10785	0
armGroup	Dataset	0	10785	0
eligibilityCriteria	Dataset	0	10785	0
outcome	Dataset	0	10785	0
name	Protocol	1285	1285	1
description	Protocol	1253	1285	0.9750972762645914
author	Protocol	1160	1285	0.9027237354085603
funding	Protocol	0	1285	0
species	Protocol	0	1285	0
infectiousAgent	Protocol	0	1285	0
infectiousDisease	Protocol	0	1285	0
identifier	Protocol	1256	1285	0.977431906614786
doi	Protocol	239	1285	0.1859922178988327
license	Protocol	0	1285	0
dateModified	Protocol	0	1285	0
programmingLanguage	Protocol	0	1285	0
applicationCategory	Protocol	0	1285	0
softwareVersion	Protocol	0	1285	0
downloadUrl	Protocol	0	1285	0
codeRepository	Protocol	0	1285	0
softwareHelp	Protocol	0	1285	0
isBasedOn	Protocol	0	1285	0
citedBy	Protocol	3	1285	0.0023346303501945525
isRelatedTo	Protocol	0	1285	0
topicCategory	Protocol	0	1285	0
keywords	Protocol	0	1285	0
curatedBy	Protocol	1285	1285	1
evaluations	Protocol	0	1285	0
alternateName	Protocol	1014	1285	0.7891050583657587
url	Protocol	1285	1285	1
pmid	Protocol	0	1285	0
measurementTechnique	Protocol	0	1285	0
variableMeasured	Protocol	0	1285	0
distribution	Protocol	0	1285	0
datePublished	Protocol	1285	1285	1
abstract	Protocol	0	1285	0
journalName	Protocol	0	1285	0
volumeNumber	Protocol	0	1285	0
issueNumber	Protocol	0	1285	0
publicationType	Protocol	0	1285	0
correction	Protocol	0	1285	0
protocolSetting	Protocol	1017	1285	0.7914396887159533
protocolCategory	Protocol	1017	1285	0.7914396887159533
studyLocation	Protocol	0	1285	0
identifierSource	Protocol	0	1285	0
dateCreated	Protocol	0	1285	0
healthCondition	Protocol	0	1285	0
hasResults	Protocol	0	1285	0
studyEvent	Protocol	0	1285	0
studyStatus	Protocol	0	1285	0
studyDesign	Protocol	0	1285	0
armGroup	Protocol	0	1285	0
eligibilityCriteria	Protocol	0	1285	0
outcome	Protocol	0	1285	0
name	Publication	323198	323559	0.9988842838554947
description	Publication	3495	323559	0.010801739404559911
author	Publication	321328	323559	0.9931048124144283
funding	Publication	41023	323559	0.12678676841008904
species	Publication	0	323559	0
infectiousAgent	Publication	0	323559	0
infectiousDisease	Publication	0	323559	0
identifier	Publication	323127	323559	0.9986648493783205
doi	Publication	317413	323559	0.9810050099054577
license	Publication	150184	323559	0.46416264112572975
dateModified	Publication	297935	323559	0.9208057881251951
programmingLanguage	Publication	0	323559	0
applicationCategory	Publication	0	323559	0
softwareVersion	Publication	0	323559	0
downloadUrl	Publication	0	323559	0
codeRepository	Publication	0	323559	0
softwareHelp	Publication	0	323559	0
isBasedOn	Publication	187507	323559	0.5795140917112489
citedBy	Publication	29	323559	8.962816673311514e-5
isRelatedTo	Publication	0	323559	0
topicCategory	Publication	246931	323559	0.7631714772267191
keywords	Publication	191722	323559	0.5925410821519413
curatedBy	Publication	323559	323559	1
evaluations	Publication	187002	323559	0.5779533253595172
alternateName	Publication	0	323559	0
url	Publication	323559	323559	1
pmid	Publication	294440	323559	0.9100040487206352
measurementTechnique	Publication	0	323559	0
variableMeasured	Publication	0	323559	0
distribution	Publication	3449	323559	0.010659570588362555
datePublished	Publication	293095	323559	0.905847156160082
abstract	Publication	248909	323559	0.7692847363232054
journalName	Publication	319754	323559	0.9882401663993274
volumeNumber	Publication	259478	323559	0.8019495671577672
issueNumber	Publication	294401	323559	0.9098835142895113
publicationType	Publication	319754	323559	0.9882401663993274
correction	Publication	32812	323559	0.10140963471886116
protocolSetting	Publication	0	323559	0
protocolCategory	Publication	0	323559	0
studyLocation	Publication	0	323559	0
identifierSource	Publication	0	323559	0
dateCreated	Publication	3495	323559	0.010801739404559911
healthCondition	Publication	0	323559	0
hasResults	Publication	0	323559	0
studyEvent	Publication	0	323559	0
studyStatus	Publication	0	323559	0
studyDesign	Publication	0	323559	0
armGroup	Publication	0	323559	0
eligibilityCriteria	Publication	0	323559	0
outcome	Publication	0	323559	0
