## Supplemental Tables for "Outbreak.info Research Library: A standardized, searchable platform to discover and explore COVID-19 resources": Supplemental Table 2 - Resource comparison.xlsx

### Sheet: resource features pivot
Resource name	Outbreak.info/resources	COVIDium: a COVID-19 resource compendium	COVID-19 Data Index	Mendeley Data	Open-Access Data and Computational Resources to Address COVID-19	iSearch COVID-19 portfolio	Dimensions COVID-19
Description	COVID-19 research library	a database of cross-references	COVID-19 subset of DataMed	A secure cloud-based repository where you can store your data, ensuring it is easy to share, access and cite, wherever you are.	COVID-19 open-access data and computational resources are being provided by federal agencies, including NIH, public consortia, and private entities. These resources are freely available to researchers, and this page will be updated as more information becomes available.	The iSearch COVID-19 portfolio is NIH’s comprehensive, expert-curated source for publications and preprints related to either COVID-19 or the novel coronavirus SARS-CoV-2. Our COVID-19 Portfolio tool leverages the cutting-edge analytical capability of the iSearch platform, with its powerful search functionality and faceting, and includes articles from PubMed and preprints from arXiv, bioRxiv, Che…	COVID-19 subset of Dimensions.ai
Included Classes	Dataset, ClinicalTrial, Publication, Protocol, ComputationalTool, Analysis	Database, Dataset, Dashboard, Interactions	Dataset	Dataset, Publication	Dataset, ComputationTool, Web Portals, Dashboards	Publication	Publication, Dataset, Grant, Patent, ClinialTrial, Policy
Browser-based access	TRUE	TRUE	TRUE	TRUE	TRUE	TRUE	TRUE
url	outbreak.info/resources	https://kraza.in/covidium/	https://www.covid19dataindex.org/	https://data.mendeley.com/	https://datascience.nih.gov/covid-19-open-access-resources	https://icite.od.nih.gov/covid19/search/	https://covid-19.dimensions.ai/
search listing	TRUE	TRUE	TRUE	TRUE	TRUE	TRUE	TRUE
record view	TRUE	FALSE	TRUE	TRUE	FALSE	TRUE	TRUE
Link out	TRUE	TRUE	TRUE	TRUE	TRUE	TRUE	TRUE
Citation	TRUE	TRUE	FALSE	TRUE	FALSE	TRUE	TRUE
Search Function	TRUE	TRUE	TRUE	TRUE	TRUE	TRUE	TRUE
Filter Function	TRUE	FALSE	TRUE	TRUE	TRUE	TRUE	TRUE
Browse View	TRUE	FALSE	TRUE	TRUE	FALSE	FALSE	FALSE
Last Update	TRUE	TRUE	FALSE	FALSE	FALSE	PARTIAL	FALSE
source viz	TRUE	TRUE	TRUE	TRUE	FALSE	TRUE	TRUE
Network Viz	FALSE	UNCLEAR, not working	FALSE	FALSE	FALSE	FALSE	FALSE
Temporal Viz	TRUE	FALSE	TRUE	FALSE	FALSE	TRUE	TRUE
Distribution Viz	TRUE	FALSE	TRUE	FALSE	FALSE	TRUE	TRUE
Data	TRUE	TRUE	UNKNOWN	FALSE	FALSE	TRUE	TRUE
Record	TRUE	FALSE	UNKNOWN	TRUE	FALSE	TRUE	TRUE
API	TRUE	FALSE	UNKNOWN	TRUE	FALSE	FALSE	TRUE
Collect Record	FALSE	FALSE	FALSE	FALSE	FALSE	FALSE	TRUE
Rate Record	FALSE	FALSE	TRUE	FALSE	FALSE	FALSE	FALSE
* All evaluations based on features available via the UI or described in text about the UI

### Sheet: feature definitions
Search listing	A table-like view for searching or filtering through the records
Record View	A focused view on a record to learn more about it
Link out	A link to the actual resource
Citation	A link to or a textual representation of a citation reference for the record
Source Viz	A visualization illustrating all sources for the resource
Search Function	Can take free text in search box and search records for matches
Filter Function	Enable filtering of search results by metadata values
Browse view	A view of the latest records or most frequently viewed records
Last Update	Information on the last update date (and possibly changes) to the resource
Temporal Viz	A visualization illustrating some temporal aspect of the resource
Distribution Viz	A visualization illustrating the distribution of the records in the resource on some factor other than source
Network Viz	A network-based visualization illustrating relationships in a resource
Data	Bulk data from the resource is available either via download or an API
Record	Data for a single record is available either via download or an API
API	An API is available to access the data
Collect Record	Save a record or sets of records to a personal collection on the site
Rate Record	Submit a quality rating on a record

### Sheet: resource features
Resource Info					Resource Features
Resource name	Description	Included Classes	Browser-based access	url	search listing	record view	Link out	Citation	Search Function	Filter Function	Browse View	Last Update	source viz	Network Viz	Temporal Viz	Distribution Viz	Data	Record	API	Collect Record	Rate Record
Outbreak.info/resources	COVID-19 research library	Dataset, ClinicalTrial, Publication, Protocol, ComputationalTool, Analysis	TRUE	outbreak.info/resources	TRUE	TRUE	TRUE	TRUE	TRUE	TRUE	TRUE	TRUE	TRUE	FALSE	TRUE	TRUE	TRUE	TRUE	TRUE	FALSE	FALSE
COVIDium: a COVID-19 resource compendium	a database of cross-references	Database, Dataset, Dashboard, Interactions	TRUE	https://kraza.in/covidium/	TRUE	FALSE	TRUE	TRUE	TRUE	FALSE	FALSE	TRUE	TRUE	UNCLEAR, not working	FALSE	FALSE	TRUE	FALSE	FALSE	FALSE	FALSE
COVID-19 Data Index	COVID-19 subset of DataMed	Dataset	TRUE	https://www.covid19dataindex.org/	TRUE	TRUE	TRUE	FALSE	TRUE	TRUE	TRUE	FALSE	TRUE	FALSE	TRUE	TRUE	UNKNOWN	UNKNOWN	UNKNOWN	FALSE	TRUE
Mendeley Data	A secure cloud-based repository where you can store your data, ensuring it is easy to share, access and cite, wherever you are.	Dataset, Publication	TRUE	https://data.mendeley.com/	TRUE	TRUE	TRUE	TRUE	TRUE	TRUE	TRUE	FALSE	TRUE	FALSE	FALSE	FALSE	FALSE	TRUE	TRUE	FALSE	FALSE
Open-Access Data and Computational Resources to Address COVID-19	COVID-19 open-access data and computational resources are being provided by federal agencies, including NIH, public consortia, and private entities. These resources are freely available to researchers, and this page will be updated as more information becomes available.	Dataset, ComputationTool, Web Portals, Dashboards	TRUE	https://datascience.nih.gov/covid-19-open-access-resources	TRUE	FALSE	TRUE	FALSE	TRUE	TRUE	FALSE	FALSE	FALSE	FALSE	FALSE	FALSE	FALSE	FALSE	FALSE	FALSE	FALSE
iSearch COVID-19 portfolio	The iSearch COVID-19 portfolio is NIH’s comprehensive, expert-curated source for publications and preprints related to either COVID-19 or the novel coronavirus SARS-CoV-2. Our COVID-19 Portfolio tool leverages the cutting-edge analytical capability of the iSearch platform, with its powerful search functionality and faceting, and includes articles from PubMed and preprints from arXiv, bioRxiv, Che…	Publication	TRUE	https://icite.od.nih.gov/covid19/search/	TRUE	TRUE	TRUE	TRUE	TRUE	TRUE	FALSE	PARTIAL	TRUE	FALSE	TRUE	TRUE	TRUE	TRUE	FALSE	FALSE	FALSE
Dimensions COVID-19	COVID-19 subset of Dimensions.ai	Publication, Dataset, Grant, Patent, ClinialTrial, Policy	TRUE	https://covid-19.dimensions.ai/	TRUE	TRUE	TRUE	TRUE	TRUE	TRUE	FALSE	FALSE	TRUE	FALSE	TRUE	TRUE	TRUE	TRUE	TRUE	TRUE	FALSE
