## Supplemental Tables for "Outbreak.info Research Library: A standardized, searchable platform to discover and explore COVID-19 resources": Supplemental Table 3 - Technical Terms.xlsx

### Sheet: Sheet1
Terms used throughout the manuscript
Resource	See Supplemental Figure 1
Schema	A set of types or classes (e.g.- Person, Organization, Dataset)
Class	A standardized set of properties that define a concept (e.g.- name, gender, givenName, familyName, affiliation defines a Person)
Property	A metadata field, element, or key which is used to structure metadata values (e.g.- givenName)
Metadata	Information about information. (e.g.- the name of the Dataset, "CDK2 gene sequence" is a metadata value, while an actual gene sequence might be a value for this dataset
SDK	Software Development Kit
DDE	Data Discovery Engine, discovery.biothings.io
API	Application Programming Interface
Feature definitions for Supplemental Table 2
Search listing	A table-like view for searching or filtering through the records
Record View	A focused view on a record to learn more about it
Link out	A link to the actual resource
Citation	A link to or a textual representation of a citation reference for the record
Source Viz	A visualization illustrating all sources for the resource
Search Function	Can take free text in search box and search records for matches
Filter Function	Enable filtering of search results by metadata values
Browse view	A view of the latest records or most frequently viewed records
Last Update	Information on the last update date (and possibly changes) to the resource
Temporal Viz	A visualization illustrating some temporal aspect of the resource
Distribution Viz	A visualization illustrating the distribution of the records in the resource on some factor other than source
Network Viz	A network-based visualization illustrating relationships in a resource
Data	Bulk data from the resource is available either via download or an API
Record	Data for a single record is available either via download or an API
API	An API is available to access the data
Collect Record	Save a record or sets of records to a personal collection on the site
Rate Record	Submit a quality rating on a record
