## Supplemental Tables for "Outbreak.info Research Library: A standardized, searchable platform to discover and explore COVID-19 resources": Supplemental Table 4 - Analytics statistics.xlsx

### Sheet: Table 3A - Top queries
Top 3 most:		via website	website page views	via API request	API requests	date range of analytics report
	*searched term	1. E484K	414	1. N/A		3/1/2020-9/1/2022
		2. Moderna	241	2. N/A
		3. remdesivir	159	3. N/A
		4. Ino-4800	103	4. N/A
		5. BA.2	79	5. N/A
	*searched source	1. LitCovid	354	1. bioRxiv	383
		2. medRxiv	202	2. LitCovid	368
		3. ClinicalTrials.gov	134	3. Zenodo	337
		4. bioRxiv	126	4. Figshare	54
		5. The Protein Data Bank	25	5. Protocols.io	1
	*searched type	1. publication	4439	1. publication	2159
		2. dataset	1216	2. dataset	789
		3. clinical trial	456	3. clinical trial	354
		4. protocol	151	4. protocol	116
		5. image object	37	5. image object	76
	*viewed record	1. https://outbreak.info/resources/EUCTR2020-001498-63-BE	814	1. https://api.outbreak.info/resources/resource/NCT03348670	41
		2. https://outbreak.info/resources/zenodo.5733161	539	2. https://api.outbreak.info/resources/resource/pmid32525881	8
		3. https://outbreak.info/resources/zenodo.5744276	346	3. https://api.outbreak.info/resources/resource/pmid33563391	8
		4. https://outbreak.info/resources/zenodo.5747872	313	4. https://api.outbreak.info/resources/resource/zenodo.4771625	7
		5. https://outbreak.info/resources/2021.04.22.440932	266	5. https://api.outbreak.info/resources/resource/dataverseDVN_1C6HYC	6
	*complex searches	1. "G/452R.V3" OR "B.1.617.2" OR "B16172" OR "VOC-21APR-02"	109	1. N/A
		2. "B.1.1.7" OR "Variant of Concern 202012/01" OR "VOC-202012/01" OR "202012/01" OR "20B/501Y.V1" OR "20I/501Y.V1" OR "501Y.V1" OR "voc 20201201" OR "voc-202012/01" OR "vui 20201201"	61	2. N/A
		3. "B.1.617" OR "B1617"	49	3. N/A
		4. "20D" OR "GR/452Q.V1" OR "C.37"	37	4. N/A
		5. "21L" OR "21K" OR "B.1.1.529" OR "GR/484A" OR "Omicron" OR "BA.1" OR "BA.2" OR "BA.3"	34	5. N/A
	*biggest search trends	1. Delta (B.1617.2) between 6/12/21-12/17/21	450	1. publications on 8/31/21	1098
		2. Vaccine between 2/27/21-12/19/21	277	2. bioRxiv between 6/5/20-6/23/20	299
		3. "Omicron" between 11/26/21-2/7/22	240	3. metadata fields between 4/16/21-10/26/21	222
		4. Alpha (B.1.1.7) between 2/14/21-7/8/21	213	4. datasets between 3/8/21-4/30/21	171
		5. "BA.2" between 1/20/22-5/24/22	203	5. clinical trials between 5/15/20-5/27/20	99
	*used filter	1. publication	491	1. N/A
		2. publication&dataset	490	2. N/A
		3. litcovid(curated by)+publication(type)	130	3. N/A
		4. dataset	90	4. N/A
		5. clinical trial	51	5. N/A

### Sheet: Table 3B - Usage statistics
Usage stats	Website	API
average pageviews/month (% unique)	~3000 (85%)	N/A
hits/month (% unique)		63,000 (100%)
total number of unique searches	11900
total number of filters by source	723	490
total number of filters by type	5670	3100
total number of record views	71204	N/A
time frame	3/1/2020-9/1/2022

### Sheet: Table 3C - Popularity of Featur
Feature	Queries using that filter	Total number of queries	Percent of queries	Date range
Filtering	5951	23026	0.258447	2022-03-01 to 2022-10-06
Sorting	3999	23026	0.173673	2022-03-01 to 2022-10-06
	Total events
Metadata download	222
Filtered variable	Queries using that filter	Total number of filtered queries	Percent of filtered queries	Percent of total queries	Date range
resource type	5074	5951	0.85263	0.22036	2022-03-01 to 2022-10-06
keyword	864	5951	0.145186	0.0375228	2022-03-01 to 2022-10-06
source	475	5951	0.0798185	0.0206289	2022-03-01 to 2022-10-06
topic	273	5951	0.0458746	0.0118562	2022-03-01 to 2022-10-06
funding	178	5951	0.0299109	0.00773039	2022-03-01 to 2022-10-06
clinical trial interventions	165	5951	0.0277264	0.00716581	2022-03-01 to 2022-10-06
variable measured	75	5951	0.0126029	0.00325719	2022-03-01 to 2022-10-06
measurement technique	36	5951	0.0126029	0.00156345	2022-03-01 to 2022-10-06
Sorted variable	Queries using that sort variable	Total number of sorted queries	Percent of filtered queries	Percent of total queries	Date range
Date	3978	3999	0.994749	0.172761	2022-03-01 to 2022-10-06
Name	20	3999	0.00500125	0.000868583	2022-03-01 to 2022-10-06
