## Supplemental Tables for "Outbreak.info Research Library: A standardized, searchable platform to discover and explore COVID-19 resources": Supplemental Table 5 - COVID-19 Sources.xlsx

### Sheet: sources
name	url	type	focus	curatedBy	marginality: 1 record or many?	requiresHarvesting	prioritization	data availability	maintainer/affiliation	restricted	comments
COVID Act Now: epi projections	https://covidactnow.org/	analysis	epidemiology		one	FALSE
COVID-19 scenarios	https://covid19-scenarios.org/	analysis	epidemiology		one	FALSE			Neher Lab
epirisk.net	http://epirisk.net/#eyJxdWVyeSI6eyJ0cmF2ZWxMZXZlbCI6MSwicGVyaW9kIjoxMCwidG90YWxDYXNlcyI6MzEyMDAsImRpc3RyaWJ1dGlvbk1vZGUiOiJ1bmlmb3JtIiwibW9udGgiOiJKYW4iLCJnZW9MZXZlbCI6ImJhc2luIiwic291cmNlcyI6W3siaWQiOjQ3NywiY2FzZXMiOjF9XX0sIm1hcCI6eyJjZW50ZXIiOlsxNjQuNDk0MDA2MTkwNTkyNywxNS42NDk4MDg2MjcxMTAyOV0sInpvb20iOjAuODcyMzgxNjA3MjY1MDY4LCJwaXRjaCI6MCwiYmVhcmluZyI6MH19	analysis	epidemiology		one	FALSE			Gleam Project	FALSE
Global Risk Model	http://rocs.hu-berlin.de/corona/	analysis	epidemiology		one	FALSE			Robert Koch Institut	FALSE
JHU estimate of patient counts	https://systems.jhu.edu/research/public-health/ncov/	analysis	epidemiology			FALSE			JHU
London School of Hygiene and Tropical Medicine Case Count Modelling	https://cmmid.github.io/visualisations	analysis	epidemiology		many	TRUE	high		London School of Hygiene and Tropical Medicine		Shiny app modelling number of total infections from observed deaths
Mordecai Lab @ Stanford	https://covid-measures.github.io/	analysis	epidemiology		one	FALSE
Projections of case counts, deaths, bed shortages, etc.	http://covid19.healthdata.org/projections	analysis	epidemiology		one	FALSE	high		UW IHME
Risk of importing cases	https://datastudio.google.com/reporting/3ffd36c3-0272-4510-a140-39e288a9f15c/page/U5lCB	analysis	epidemiology		one	FALSE			UF, UW, Fred Hutch, Mobs Project, Northeastern
UT Risk maps	https://cid.utexas.edu/sites/default/files/cid/files/covid-risk-maps_counties_4.3.2020.pdf?m=1585958755	analysis	epidemiology		one	FALSE			University of Texas
NextStrain	https://nextstrain.org/ncov	analysis	phylogeny		one	FALSE			Trevor Bedford
Figshare	https://figshare.com/search?q=%22novel%20coronavirus%22&searchMode=1	analysis, code, dataset	general purpose	Laura	many	TRUE		https://docs.figshare.com/	Figshare
NIH Figshare	https://nih.figshare.com/search?q=coronavirus&searchMode=1	analysis, code, dataset	general purpose	Laura	many	TRUE		Parent API?	Figshare
Vipr	https://www.viprbrc.org/brc/home.spg?decorator=corona_ncov	analysis, dataset	sequencing		many	TRUE
virological.org	http://virological.org/c/novel-2019-coronavirus/33	analysis, dataset, discussion	sequencing		many	TRUE	medium		Andrew Rambault
Line listed patient data + Risk analysis	https://www.mobs-lab.org/2019ncov.html	analysis, dataset, publication	line listed patient data, risk analysis		many	TRUE			Laboratory for the modelling of Biological + Socio-Technical Systems	FALSE	Sun Kaiyuan started maintainnig this and now lives in MOBS lab website. Crawled DXY.cn for original data.
China Clinical trial registry	http://www.chictr.org.cn/searchprojen.aspx	clinical trial									Nature reports > 80 as of 17 February: https://www.nature.com/articles/d41586-020-00444-3
clinicaltrials.gov	https://clinicaltrials.gov/ct2/results?cond=Coronavirus&term=&cntry=&state=&city=&dist=	clinical trial		Laura
Coronavirus numbers by state	https://docs.google.com/spreadsheets/d/18oVRrHj3c183mHmq3m89_163yuYltLNlOmPerQ18E8w/edit#gid=0	data	epidemiology					.csv	Jeff Hammerbacher	FALSE	https://twitter.com/hackingdata/status/1235684735143329793
Bloomberg: airline suspensions	https://www.bloomberg.com/graphics/2020-china-coronavirus-airlines-business-effects/	dataset	travel
opendata4covid19	https://hira-covid19.net/	dataset	clinical					registration required; remote code execution only	South Korea Ministry of Health	TRUE	medical history for all #COVID19 patients based on their insurance claims for the past five years
AmeriGEOSS repository	https://data.amerigeoss.org/he/dataset/novel-coronavirus-2019-ncov	dataset	epidemiology								Mainly WHO briefings and documents
BlueDot	https://bluedot.global/	dataset	epidemiology							TRUE	Automated scraping of news articles, etc. to predict outbreaks. Data-as-a-service, so nothing is open (?)
California Department of Public Health Press Releases	https://www.cdph.ca.gov/Programs/CID/DCDC/Pages/Coronavirus-News-Releases.aspx	dataset	epidemiology								As of 3 March 2020, each state reporting individually on testing counts / confirmations. An example from California, where positive cases are reported in press releases
CDC case / testing count	https://www.cdc.gov/coronavirus/2019-ncov/cases-in-us.html#investigation	dataset	epidemiology								As of 3 March 2020, testing counts removed.
Department of Health, Washington	https://www.doh.wa.gov/Emergencies/Coronavirus	dataset	epidemiology					scrapable
DXY China case counts: one of the "official" sources of epi data	https://ncov.dxy.cn/ncovh5/view/pneumonia?scene=2&clicktime=1579582238&enterid=1579582238&from=singlemessage&isappinstalled=0	dataset	epidemiology						DXY		Subsumed into a lot of the line listings, JHU CSSE data. Cumulative cases broken down to city-level
ECDC epi data	https://www.ecdc.europa.eu/en/geographical-distribution-2019-ncov-cases	dataset	epidemiology					free and open		FALSE
Italy subnational epi data	https://github.com/pcm-dpc/COVID-19	dataset	epidemiology						Dipartimento della Protezione Civile
Jodi Graphics (?)	https://docs.google.com/spreadsheets/d/1Z7VQ5xlf3BaTx_LBBblsW4hLoGYWnZyog3jqsS9Dbgc/edit#gid=957283529	dataset	epidemiology								Source: https://twitter.com/jodigraphics15/status/1226878638114639879
Neher Lab case count data	https://github.com/neherlab/covid19_scenarios_data	dataset	epidemiology
Netherlands subnational epi data	https://www.rivm.nl/coronavirus-kaart-van-nederland-per-gemeente	dataset	epidemiology								Referenced here, so I'm assuming it's longitudinal? https://observablehq.com/@maartenvm/netherlands-coronavirus-daily-cases-map-covid-19?collection=@observablehq/coronavirus
NYT list of how virus was contracted	https://www.nytimes.com/interactive/2020/us/coronavirus-us-cases.html?action=click&module=Top%20Stories&pgtype=Homepage	dataset	epidemiology
Open Data Hong Kong	https://1.data.gov.hk/en-data/dataset/hk-dh-chpsebcddr-novel-infectious-agent	dataset	epidemiology								Dataset repo, schema.org compliant
US state testing	https://covidtracking.com/data/	dataset	epidemiology					.csv + api	https://twitter.com/COVID19Tracking	FALSE	looks to an extensive list of manual curation and (semi-)automated crawlers
Wikipedia: epidemiology by country	https://en.wikipedia.org/wiki/Category:2019%E2%80%9320_coronavirus_outbreak_by_country_and_territory	dataset	epidemiology						Wikipedia	FALSE	Varies based on country; Portugal, for instance, has a decent line listing of cases.
Florida Department of Health testing	http://www.floridahealth.gov/diseases-and-conditions/COVID-19/index.html	dataset	epidemiology: testing					scrapable		FALSE	Not structured. Data loaded using ajax from http://www.floridahealth.gov/diseases-and-conditions/COVID-19/_documents/covid19-daily-numbers.txt
San Diego testing	https://www.sandiegocounty.gov/content/sdc/hhsa/programs/phs/community_epidemiology/dc/2019-nCoV.html.html	dataset	epidemiology: testing					scrapable		FALSE	Not structured
Snohomish county	https://www.snohd.org/484/Novel-Coronavirus-2019	dataset	epidemiology: testing					scrapable		FALSE	Not structured
JHU data API	https://github.com/nat236919/Covid2019API	dataset	epidemioogy
Research Gate dataset repository	https://www.researchgate.net/publication/339446004_COVID-19-Epidemic-Dataset_Updated_2020-2-22	dataset	general purpose								Dataset repo, schema.org compliant
Statistica.com dataset repository	https://www.statista.com/statistics/1095848/south-korea-confirmed-and-suspected-coronavirus-cases/	dataset	general purpose								Dataset repo, schema.org compliant
Zenodo dataset repository	https://zenodo.org/search?page=1&size=20&q=covid-19	dataset	general purpose
Line listed patient data (Crowdsourced)	https://github.com/cmrivers/ncov	dataset	line listed patient data						https://docs.google.com/document/d/1WAjB2Zhcff2YVcppWedzkIlZ1y5dw5Z5myEVOSwOHQQ/edit#heading=h.u7xqmb95ngkl	FALSE	This crowdsourced list was started by Caitlin Rivers https://twitter.com/cmyeaton
PDB	https://www.rcsb.org/	dataset	protein structure	Laura				https://www.rcsb.org/pdb/software/rest.do	PDB
List of university closures	https://docs.google.com/spreadsheets/d/1IbF_wlmldVssG5spcmNE82nR9btcbF7rUlEqtcXW03o/edit?usp=drive_web&ouid=113800904421249375577	dataset	quarantines					.csv	Laura Noren, NYU	FALSE
China National Genome DataBank	https://db.cngb.org/2019-ncov	dataset	sequencing					Scrape from https://db.cngb.org/search/project/CNP0000881/ or FTP: ftp://ftp.cngb.org/pub/CNSA/CNP0000881	China National Gene Bank
GenBank	https://www.ncbi.nlm.nih.gov/labs/virus/vssi/#/virus?SeqType_s=Nucleotide&VirusLineage_ss=Wuhan%20seafood%20market%20pneumonia%20virus,%20taxid:2697049&utm_campaign=wuhan_nCoV&utm_source=insights&utm_medium=referral	dataset	sequencing					https://www.ncbi.nlm.nih.gov/books/NBK25501/	NLM
GISAID	https://platform.gisaid.org/epi3/frontend#561fb9	dataset	sequencing					Unavailable unless by manual scrape; violates user agreement as of 2020-02-05	GISAID	TRUE
National Genomics Data Center, China	https://bigd.big.ac.cn/ncov/?lang=en	dataset	sequencing					FTP: ftp://download.big.ac.cn/Genome/Viruses/Coronaviridae/	National Genomics Data Center, Beijing Institute of Genomics,
National Microbiology Data Center, China	http://nmdc.cn/#/nCov	dataset	sequencing, virus structure
List of travel restrictions	https://www.iatatravelcentre.com/international-travel-document-news/1580226297.htm	dataset	travel							FALSE	Unstructured; referenced in https://www.bloomberg.com/graphics/2020-wuhan-novel-coronavirus-outbreak/?cmpid=BBD030420_MAPLAB&utm_medium=email&utm_source=newsletter&utm_term=200304&utm_campaign=maplab
Travel restrictions to the US	https://www.iatatravelcentre.com/international-travel-document-news/1580226297.htm	dataset	travel						IATA
MERS EM photos	https://www.cdc.gov/coronavirus/mers/photos.html	dataset	virus structure						CDC
Staying home orgs	https://github.com/phildini/stayinghomeclub	dataset	work habits					scrapable
23andme	https://research.23andme.com/covid19/	dataset
coronavirus drugs and vaccines in development	https://www.statnews.com/2020/03/19/an-updated-guide-to-the-coronavirus-drugs-and-vaccines-in-development/	dataset
COVID Near You -- crowdsourced reporting of symptoms	https://covidnearyou.org/#!/	dataset
NPR	https://twitter.com/NPR/status/1246475654125817857?s=20	dataset
Scripps Detect Study-- wearable sensor detection	https://detectstudy.org/	dataset									Talk to Emily Spencer about access
Line listed patient data	https://github.com/beoutbreakprepared/nCoV2019	dataset, code	line listed patient data						nCoV-2019 Data Working Group	FALSE	Moritz (https://twitter.com/MOUGK) seems to be leading this
Singapore Minsitry of Health	https://www.moh.gov.sg/covid-19/	dataset, portal	epidemilogy
2019-nCoV Global Cases	https://gisanddata.maps.arcgis.com/apps/opsdashboard/index.html#/bda7594740fd40299423467b48e9ecf6	dataset, portal	epidemiology					Github repo	Johns Hopkins	FALSE	data in Github repo
Interactive map of Korean cases	https://coronamap.site/	dataset, portal	epidemiology
WHO official global 2019-nCoV Anonymized Clinical Data Platform	https://www.who.int/emergencies/diseases/novel-coronavirus-2019/technical-guidance/early-investigations	dataset, portal	epidemiology						WHO	TRUE
Integrity Coronavirus Disease Briefing	https://www.cortellis.com/drugdiscovery/entity/diseasebriefings/86/2149	dataset, portal	pharmaceuticals						Clarivate	TRUE
EBI Data Portal	https://www.ebi.ac.uk/covid-19	dataset, portal							EBI
BMJ Guidance	https://bestpractice.bmj.com/topics/en-gb/3000165?q=Coronavirus,%202019%20novel&c=suggested	guidance	clinical						BMJ	FALSE
BMJ Overview	https://www.bmj.com/coronavirus	guidance	clinical						BMJ	FALSE	Includes timeline of the virus
JAMA Network Scientific Resources	https://jamanetwork.com/journals/jama/pages/coronavirus-alert#scientific-resources	guidance	clinical						JAMA	FALSE
Australia	https://www.covid19data.com.au/	portal	epidemiology
Coronavirus in US and Canda	https://coronavirus.1point3acres.com/en	portal	epidemiology						1Point3Acres
Dashboard by Avi	https://ncov2019.live/data	portal	epidemiology						Avi Schiffmann
Epidemiology Shiny App	https://scarpino.shinyapps.io/Emergent_Epidemics_Lab_nCoV2019/	portal	epidemiology						Samuel Scarpino		https://github.com/Emergent-Epidemics/Emergent_Epidemics_Lab_nCoV2019
ESRI storymap on epidemiology	https://storymaps.arcgis.com/stories/4fdc0d03d3a34aa485de1fb0d2650ee0	portal	epidemiology						ESRI
HealthMap: epidemiology	https://www.healthmap.org/ncov2019/	portal	epidemiology						HealthMap: Oxford, Harvard, Northeastern, Boston's Children's Hospital
WHO official epi dashboard	http://who.maps.arcgis.com/apps/opsdashboard/index.html#/c88e37cfc43b4ed3baf977d77e4a0667	portal	epidemiology						WHO
Worldometer	https://www.worldometers.info/coronavirus/	portal	epidemiology					Worldometer	Worldometer
wuflu.live	https://wuflu.live/	portal	epidemiology
BNO news	https://bnonews.com/index.php/2020/02/the-latest-coronavirus-cases/	portal	epidemiology, timeline					BNO news website	BNO news
Our world in data	https://ourworldindata.org/coronavirus	portal	epidemioogy					No	Our world in data
UCSD Health	https://health.ucsd.edu/news/Pages/Coronavirus-update.aspx	portal	hospital update						UCSD Health		Unstructured
Academic Data Science Alliance	https://www.academicdatascience.org/covid	portal	list of resources
ArcGIS list of resources	https://coronavirus-disasterresponse.hub.arcgis.com/	portal							ESRI		Links out to other AGOL dashboards
Bing Dashboard	https://bing.com/covid	portal
BioHackathon Slack (articles)	https://slack.com/intl/en-de/help/articles/360045240813-Slack-for-Nonprofits-during-COVID-19	portal
Corona Virus Data	https://www.coronavirusdata.org/	portal							Cloud Ingress, a unique consulting firm	FALSE
COVID-19 Singapore Dashboard	http://co.vid19.sg/	portal
Github data archive	https://github.com/globalcitizen/2019-wuhan-coronavirus-data	portal									Contains more links to crawlers and other open sourced lists
OpenSourceWuhan	https://weileizeng.github.io/OpenSourceWuhan/	portal									Listed on #52
Wikidata	https://www.wikidata.org/wiki/Q84263196	portal
Artic Network	https://artic.network/ncov-2019	protocol	sequencing						Artic Network	TRUE	Includes protocols for sequencing and bioinformatics to get sequences
CDC protocols	https://www.cdc.gov/coronavirus/2019-ncov/lab/index.html	protocol							CDC
NIH Specimen Guidelines	https://www.nih.gov/health-information/coronavirus	protocol
protocols.io	https://www.protocols.io/publications?key=ncov	protocol		Jay	many	TRUE	high
protocols.io	https://www.protocols.io/groups/coronavirus-method-development-community/publications	protocol
UW Medicine site	https://covid-19.uwmedicine.org/Pages/default.aspx	protocol
WHO Technical guidance	https://www.who.int/emergencies/diseases/novel-coronavirus-2019/technical-guidance	protocol							WHO
Nature Protocols		protocol			many	TRUE	high
Andersen lab screening protocols	https://searchcovid.info/genomics/	protocols
Travel restrictions and outbreak	https://science.sciencemag.org/content/early/2020/03/05/science.aba9757.full	publication	epidemiology
BioRxiv	https://www.biorxiv.org/search/2019-ncov	publication		Marco				Available via third-party API: https://api.rxivist.org/v1/papers?q=nCoV&timeframe=alltime. Little bit wonky; `&metric=downloads` gives different results. Unclear how frequently is updated. Could also be gotten via scraping https://www.biorxiv.org/search/ncov or twitter	CSH
Eurosurveillance	https://eurosurveillance.org/content/2019-ncov	publication							ECDC		First publication Jan 22nd
JAMA article	https://jamanetwork.com/journals/jama/fullarticle/2761044	publication
Journal of Medical Virology	https://onlinelibrary.wiley.com/doi/toc/10.1002/(ISSN)1096-9071.new-coronavirus-2019-nCoV	publication						Could manually scrape and then update via RSS?	Wiley
Lancet	https://www.thelancet.com/coronavirus	publication						Could manually scrape and then update via RSS?	Lancet
medRxiv	https://www.medrxiv.org/search/2019-nCoV	publication		Marco				Twitter scrape (https://twitter.com/medrxivpreprint?ref_src=twsrc%5Egoogle%7Ctwcamp%5Eserp%7Ctwgr%5Eauthor) or search scrape	CSHL, BMJ, Yale		I don't think there is much overlap with bioRxiv
Nature	https://www.nature.com/collections/hajgidghjb	publication						https://dev.springernature.com/docs but need API Key	Nature
NEJM	https://www.nejm.org/coronavirus	publication						Could manually scrape and then update via RSS?	NEJM
Pubmed	https://pubmed.ncbi.nlm.nih.gov/?term=2019-Ncov	publication						https://www.ncbi.nlm.nih.gov/pmc/tools/developers/	NLM
Viruses (journal)	https://www.mdpi.com/1999-4915/11/11/979	publication							MDPI
CDC Morbidity and Mortality Weekly Report	https://www.cdc.gov/mmwr/Novel_Coronavirus_Reports.html	publications	epidemiology		many	TRUE	high
Imperial College analyses	https://www.imperial.ac.uk/mrc-global-infectious-disease-analysis/news--wuhan-coronavirus/	publications	epidemiology		many	TRUE	high		Imperial College London
ChemRxiv	https://chemrxiv.org/	publications					low
COVID literature scan	https://twitter.com/sachinjshah/status/1242448994673913856?s=19	publications
Kaggle publications	https://www.kaggle.com/allen-institute-for-ai/CORD-19-research-challenge	publications
LitCOVID	https://www.ncbi.nlm.nih.gov/research/coronavirus/	publications		Marco	many	TRUE	high
COVID 19 primer	https://covid19primer.com/	publications, resource list
CDC International Reagent Resource	https://www.internationalreagentresource.org/Catalog.aspx?q=2019-nCoV	reagent
CDC primers	https://www.cdc.gov/coronavirus/2019-ncov/lab/rt-pcr-panel-primer-probes.html	reagent
NIAID BEI resource catalog	https://www.beiresources.org/BEIHighlights1.aspx?ItemId=79&ModuleId=14004	reagent
WHO list of primers	https://www.who.int/emergencies/diseases/novel-coronavirus-2019/technical-guidance/laboratory-guidance	reagent
COVIDbase	https://covidbase.com/	resource list
Crowdsourced list of COVID-19 sources	https://docs.google.com/spreadsheets/d/1eMhot7MjusyM7_2IBnzqi7RlzWWoYnfheWhMgDlPToQ/edit?ts=5e73ffee#gid=0	resource list							Marcin Joachimiak	FALSE	Also available at bit.ly/COVID-19-data
Flatten the Curve	https://www.flattenthecurve.com/	resource list
Frontiers	https://coronavirus.frontiersin.org/	resource list
List of COVID 19 developer projects	https://github.com/soroushchehresa/awesome-coronavirus	resource list
NIH List of resources	https://datascience.nih.gov/covid-19-open-access-resources	resource list
Wikipedia	https://en.wikipedia.org/wiki/2019%E2%80%9320_Wuhan_coronavirus_outbreak	wiki	epidemiology						Wikipedia	FALSE
Wikipedia timeline	https://en.wikipedia.org/wiki/Timeline_of_the_2019%E2%80%9320_coronavirus_outbreak	wiki	timeline						Wikipedia	FALSE
Twitter	https://twitter.com/search?q=%23COVID%E3%83%BC19&src=trend_click
COVID 19 instance of Figshare	https://covid19.figshare.com/	Dataset		Laura
San Diego Slack channel	sdcovidcomm-ixg5867.slack.com
Coven	https://openresearch.labkey.com/Coven/project-begin.view?	analyses, protocols									suggested by Reed; not quite sure what is here and who is behind it, but looks like something a curator should review
Coronavirus Tech Handbook	https://coronavirustechhandbook.com/home	resource list
Crowdsourced clinical trial protocols	http://covidcp.org/protocols/	protocols
IDSA Resource center	https://www.idsociety.org/public-health/COVID-19-Resource-Center/	protocols/treatment protocols
Cell phone based mobility data	https://www.unacast.com/covid19/custom-data	dataset	mobility
N-95 decontamination procedures	https://www.n95decon.org/	protocols
Santa Clara antibody study response	https://statmodeling.stat.columbia.edu/2020/04/19/fatal-flaws-in-stanford-study-of-coronavirus-prevalence/	blog	epidemiology	Andrew Gelman
Country-level closure data	https://data.humdata.org/dataset/acaps-covid19-government-measures-dataset	dataset	public health interventions
COVID-19 Genomics UK Consortium	https://www.cogconsortium.uk/	portal	protocols, epidemiology, genomics	COG - UK
Compiled list of antibody screening studies	https://docs.google.com/spreadsheets/d/17Tf1Ln9VuE5ovpnhLRBJH-33L5KRaiB3NhvaiF3hWC0/edit#gid=0	resources list	publications, news articles	https://twitter.com/DrJarlov
Government Stringency Index: dataset	https://covidtracker.bsg.ox.ac.uk/about-api	dataset		Blatvinik School of Government and University of Oxford
VARIATION IN GOVERNMENT RESPONSES TO COVID-19	https://www.bsg.ox.ac.uk/research/publications/variation-government-responses-covid-19	publication		Blatvinik School of Government and University of Oxford
Government Stringency Index: portal	https://covidtracker.bsg.ox.ac.uk/stringency-map	analysis		Blatvinik School of Government and University of Oxford
PubChem compounds	https://pubchem.ncbi.nlm.nih.gov/#tab=compound&query=covid-19%20clinicaltrials
Census Bureau Household Pulse Surveys	https://www.census.gov/householdpulsedata	dataset	job losses, food security, mental health, deferred medical treatments						Census Bureau
Combined PCR testing data from Anderesen, Knight, and Yeo labs	http://inspect-covid.com/qpcr_records/dashboard/	dataset	epidemiology
NIH Drug/Treatment candidates	https://grants.nih.gov/grants/rfi/rfi.cfm?ID=107	repository, dataset
NIH COVID-19 Pathology repo	https://covid19pathology.nih.gov/	dataset
openI: NIH image repo	https://openi.nlm.nih.gov/gridquery?q=coronavirus&it=xg&m=1&n=100	dataset									Derived from PMC; covered by Publications (?)
NIH Treatment Guides	https://www.covid19treatmentguidelines.nih.gov/whats-new/	protocol
Combined US Forecasting Models	https://reichlab.io/covid19-forecast-hub/	Analysis
Combined US Forecasting Models (Data)	https://github.com/reichlab/covid19-forecast-hub/tree/master/data-processed	Dataset
MIDAS Network of COVID-19 Modelling	https://midasnetwork.us/covid-19/	Resources list, Dataset repo, Software repo
National COVID Cohort Collaborative (N3C) Clinical Data repository	https://ncats.nih.gov/n3c/about	Dataset
California COVID Assessment Tool	https://calcat.covid19.ca.gov/cacovidmodels/	Analysis	epidemiology
State of California Open Data	https://data.ca.gov/group/covid-19	Dataset
NYC MTA ridership data	https://new.mta.info/coronavirus/ridership	Dataset
Philadelphia Septa ridership data	https://www.septa.org/covid-19/pdf/March-May-2020-Ridership-Baseline-Tracking.pdf	Dataset
Washington DC WMATA ridership data	https://www.wmata.com/service/covid19/covid-19-public-information.cfm	Dataset
Chicago CTA L ridership data	https://data.cityofchicago.org/Transportation/CTA-Ridership-Daily-Boarding-Totals/6iiy-9s97	Dataset
Bay Area BART ridership data	https://www.bart.gov/news/articles/2020/news20200225	Dataset
Atlanta MARTA ridership data	https://itsmarta.com/covid-19-public-info.aspx/marta-market.aspx#	Dataset
	http://metrics.covid19-analysis.org/
EBI COVID-19 Data portal	https://www.covid19dataportal.org/	Repository, Portal
U.S. COVID-19 Reported Patient Impact and Hospital Capacity by State	https://healthdata.gov/dataset/covid-19-reported-patient-impact-and-hospital-capacity-state	Dataset
U.S. COVID risk	https://covid19risk.biosci.gatech.edu/
